# RUNX1 is required in granulocyte-monocyte progenitors to attenuate inflammatory cytokine production by neutrophils

**DOI:** 10.1101/2023.01.27.525911

**Authors:** Alexandra U. Zezulin, Darwin Ye, Elizabeth Howell, Daniel Yen, Erica Bresciani, Jamie Diemer, Jian-gang Ren, Mohd Hafiz Ahmad, Lucio H. Castilla, Ivo P. Touw, Andy J. Minn, Wei Tong, P. Paul Liu, Kai Tan, Wenbao Yu, Nancy A. Speck

## Abstract

The transcription factor RUNX1 is mutated in familial platelet disorder with associated myeloid malignancies (FPDMM) and in sporadic myelodysplastic syndrome and leukemia. RUNX1 regulates inflammation in multiple cell types. Here we show that RUNX1 is required in granulocyte-monocyte progenitors (GMPs) to restrict the inflammatory response of neutrophils to toll-like receptor 4 (TLR4) signaling. Loss of RUNX1 in GMPs increased the TLR4 coreceptor CD14 on neutrophils, which contributed to neutrophils’ increased inflammatory cytokine production in response to the TLR4 ligand lipopolysaccharide. RUNX1 loss increased the chromatin accessibility of retrotransposons in GMPs and neutrophils and induced a type I interferon signature characterized by enriched footprints for signal transducer and activator of transcription (STAT1::STAT2) and interferon regulatory factors (IRF) in opened chromatin, and increased expression of interferon-stimulated genes. The overproduction of inflammatory cytokines by neutrophils was reversed by inhibitors of type I IFN signaling. We conclude that RUNX1 restrains the chromatin accessibility of retrotransposons in GMPs and neutrophils, and that loss of RUNX1 increases proinflammatory cytokine production by elevating tonic type I interferon signaling.
