## Supplemental Table 2 for "RUNX1 is required in granulocyte-monocyte progenitors to attenuate inflammatory cytokine production by neutrophils"

### Sheet: KO IP enriched
TE_Name	baseMean	log2FoldChange	lfcSE	stat	pvalue	padj
SRV_MM-int:ERVK:LTR	81.1472	1.38518	0.222115	6.23635	4.47902e-10	1.11014e-07
MMERVK10C-int:ERVK:LTR	2762.22	1.78085	0.390668	4.55848	5.15252e-06	0.000508946
IAP-d-int:ERVK:LTR	36.7609	1.40738	0.340154	4.13748	3.51139e-05	0.00269516
MMTV-int:ERVK:LTR	28.324	1.26996	0.325098	3.9064	9.3682e-05	0.00622645
MMVL30-int:ERV1:LTR	4076.47	0.726682	0.19698	3.68911	0.000225038	0.0125106
RLTR41:ERV1:LTR	771.923	0.654517	0.202348	3.23461	0.00121809	0.0416887
RLTR13B3:ERVK:LTR	15.1428	1.13119	0.358009	3.15967	0.0015795	0.0501101
RLTR13B4:ERVK:LTR	30.75	0.899185	0.285938	3.14469	0.00166264	0.0516461
RLTR13D3A1:ERVK:LTR	56.4557	0.718787	0.239429	3.00209	0.00268135	0.0710469
IAPEY5_I-int:ERVK:LTR	38.1923	0.885819	0.308986	2.86685	0.00414573	0.0945029
RLTR4_MM-int:ERV1:LTR	2155.2	0.834738	0.309149	2.70011	0.00693161	0.134968
L1_Mm:L1:LINE	958.33	1.0586	0.39523	2.67845	0.00739645	0.141472
LTRIS4B:ERV1:LTR	20.6121	1.13278	0.444867	2.54635	0.0108857	0.180447
RLTR48C:ERV1:LTR	7.19829	1.01415	0.445129	2.27833	0.0227072	0.270147
RLTR10-int:ERVK:LTR	159.069	0.430842	0.192781	2.23488	0.0254254	0.285292
RLTR4_Mm:ERV1:LTR	598.143	0.625269	0.28047	2.22936	0.0257902	0.287248
MuLV-int:ERV1:LTR	392.837	0.797122	0.357868	2.22742	0.0259195	0.28761
RLTR6C_Mm:ERV1:LTR	105.619	0.520221	0.234694	2.21659	0.0266509	0.290088
RLTR30D_RN:ERV1:LTR	38.7649	0.791812	0.357855	2.21266	0.0269211	0.292134
RMER17D2:ERVK:LTR	18.0659	0.80842	0.365662	2.21084	0.027047	0.292791
MMETn-int:ERVK:LTR	366.109	0.594698	0.272549	2.18198	0.0291107	0.305405
RLTR20A4:ERVK:LTR	184.819	0.551461	0.261925	2.10541	0.0352552	0.331765
MTA_Mm-int:ERVL-MaLR:LTR	344.395	0.582937	0.280806	2.07595	0.037899	0.342618
MLT1E:ERVL-MaLR:LTR	93.5531	0.796797	0.387049	2.05865	0.0395282	0.348863
RLTR44-int:ERVK:LTR	47.8449	0.515684	0.255331	2.01967	0.043418	0.364635
RLTR53_Mm:ERVK:LTR	20.7538	0.82503	0.408896	2.0177	0.0436224	0.364635
MLT1H1:ERVL-MaLR:LTR	44.2757	0.761243	0.380431	2.001	0.0453922	0.370892
RMER19B2:ERVK:LTR	78.3405	0.416934	0.211164	1.97445	0.0483302	0.381144
MLT1B-int:ERVL-MaLR:LTR	5.53285	0.917059	0.464821	1.97293	0.0485036	0.381914

### Sheet: KO IP depleted
TE_Name	baseMean	log2FoldChange	lfcSE	stat	pvalue	padj
RMER12B:ERVK:LTR	272.246	-0.8403	0.216836	-3.87528	0.0001065	0.00684882
RLTR34D_MM:ERVK:LTR	24.1515	-1.203	0.330852	-3.63605	0.000276846	0.0143202
RLTR1D:ERV1:LTR	243.554	-1.13107	0.332833	-3.3983	0.000678058	0.0268002
MLT2F:ERVL:LTR	38.8036	-0.732595	0.285042	-2.57013	0.010166	0.174091
ERVB2_1-I_MM-int:ERVK:LTR	8.80591	-1.12828	0.452714	-2.49225	0.0126937	0.196643
MamRep38:hAT:DNA	10.6541	-0.993706	0.408454	-2.43285	0.0149806	0.212678
ERVB5_1-I_MM-int:ERVK:LTR	5.65397	-1.02431	0.469377	-2.18227	0.0290896	0.305405
IAPEY4_LTR:ERVK:LTR	3.27838	-0.999287	0.468877	-2.13123	0.0330698	0.324755
MER91A:hAT-Tip100:DNA	7.28164	-0.894968	0.446997	-2.00218	0.0452655	0.370892
